# Chloroplast Genome Evolution, Heteroplasmy, and Inverted Repeat Dynamics in the *Elymus* Complex (Triticeae, Poaceae): Insights from Single-Molecule Sequencing of *Elymus ciliaris* and Comparative Analysis of St-Genome Lineages

**DOI:** 10.64898/2026.08.03.742459

**Authors:** Negar Karimi, Yangmeng Zhang, Hojjatollah Saeidi, Trude Schwarzacher, Qing Liu, J.S. (Pat) Heslop-Harrison

## Abstract

**Background/Objectives:** *Elymus sensu lato* (Poaceae) is arguably the largest and most complex genus in the tribe Triticeae. It includes hybrids and polyploids based on x=7 chromosomes, all including the **St** genome, forming a valuable genepool for forage grass and cereal breeding. Analysis of chloroplast genome diversity and structural dynamics is critical for resolving maternal lineages, reticulate evolution and biodiversity across this agronomically important complex, refining their taxonomy, conservation and exploitation.

**Methods:** We sequenced the complete chloroplast genome (plastome) of *Elymus ciliaris* (4x=2n=28; **StStYY** genome composition) using ultra-long Oxford Nanopore single-molecule reads and compared it to 76 additional chloroplast genomes representing major **St**-genome lineages in *Elymus s.l.* (*Pseudoroegneria* **St**; *Elymus s.s.* **StH**, **StY**; *Thinopyrum* **StJ**/**E**; *Campeiostachys* **StYH**; *Kengyilia* **StYP**). We analyzed structure, nucleotide diversity, inverted repeat (IR) dynamics, and phylogenetic signal.

**Results:** The *E. ciliaris* chloroplast genome was 135,004 bp long (38.3% GC) with a canonical quadripartite structure. Single-molecule reads (n=74) revealed heteroplasmy: two Small-Single-Copy (SSC) orientations at 30%:70% frequency, indicating an inversion polymorphism. Across the *Elymus* group, comparative analysis of chloroplast assemblies showed high structural conservation but lineage-specific IR-boundary shifts. *Kengyilia* exhibits exceptional IR expansion. Nucleotide diversity hotspots localize to the large single-copy region, especially in **StY** lineages. Phylogenies recover a monophyletic **St**-containing clade but do not delineate genera, reflecting reticulate evolution, with North American/Southeast Asian and Eurasian geographic sub-clades.

**Conclusions:** Single-molecule sequencing uncovered heteroplasmy with an inversion polymorphism in a single plant of *Elymus ciliaris*, hidden in short read assemblies. There were no other polymorphisms, as expected for chloroplast sequences (except for technical homopolymer variation). Our analyses showed that a *Pseudoroegneria*-like **St** chloroplast genome predominates as the maternal donor across *Elymus* polyploids. Variable regions and IR dynamics offer strong models for chloroplast genome evolution in reticulate lineages and suggest exploiting plastome variation to complement nuclear biodiversity studies.
