## Supplementary material for "Chloroplast Genome Evolution, Heteroplasmy, and Inverted Repeat Dynamics in the *Elymus* Complex (Triticeae, Poaceae): Insights from Single-Molecule Sequencing of *Elymus ciliaris* and Comparative Analysis of St-Genome Lineages": Karimi_Elymus_SupplementaryTable S2

### Sheet: Sheet1
Karimi et al. Chloroplast Genome Evolution, Heteroplasmy, and Inverted Repeat Dynamics in Elymus
Supplementary Table S2: Amino acid codons and their frequencies in the chloroplast genome of Elymus ciliaris.
Amino Acid	codon	frequency
Phenylalanine	UUU	1729
Phenylalanine	UUC	1159
Leucine	UUA	1011
Leucine	UUG	864
Leucine	CUU	946
Leucine	CUC	543
Leucine	CUA	722
Leucine	CUG	356
Isoleucine	AUU	1453
Isoleucine	AUC	837
Isoleucine	AUA	1126
Methionine	AUG	704
Valine	GUU	647
Valine	GUC	361
Valine	GUA	646
Valine	GUG	368
Serine	UCU	964
Serine	UCC	733
Serine	UCA	696
Serine	UCG	464
Proline	CCU	649
Proline	CCC	507
Proline	CCA	617
Proline	CCG	305
Threonine	ACU	632
Threonine	ACC	499
Threonine	ACA	564
Threonine	ACG	314
Alanine	GCU	486
Alanine	GCC	323
Alanine	GCA	432
Alanine	GCG	246
Tyrosine	UAU	1144
Tyrosine	UAC	560
	UAA	871
	UAG	724
Histidine	CAU	691
Histidine	CAC	321
Glutamine	CAA	809
Glutamine	CAG	427
Asparagine	AAU	1402
Asparagine	AAC	629
Lysine	AAA	1846
Lysine	AAG	963
Aspartic Acid	GAU	815
Aspartic Acid	GAC	361
Glutamic Acid	GAA	1203
Glutamic Acid	GAG	573
Cysteine	UGU	494
Cysteine	UGC	439
	UGA	712
Tryptophan	UGG	634
Arginine	CGU	301
Arginine	CGC	229
Arginine	CGA	528
Arginine	CGG	306
Serine	AGU	556
Serine	AGC	459
Arginine	AGA	979
Arginine	AGG	554
Glycine	GGU	512
Glycine	GGC	292
Glycine	GGA	729
Glycine	GGG	527
