## Supplementary material for "Chloroplast Genome Evolution, Heteroplasmy, and Inverted Repeat Dynamics in the *Elymus* Complex (Triticeae, Poaceae): Insights from Single-Molecule Sequencing of *Elymus ciliaris* and Comparative Analysis of St-Genome Lineages": Karimi_Elymus_SupplementaryTable S3

### Sheet: S2-phobos
Karimi et al. Chloroplast Genome Evolution, Heteroplasmy, and Inverted Repeat Dynamics in Elymus
Supplementary Table S3. Simple sequence repeats (SSRs or microsatellites) identified in the chloroplast genome of Elymus ciliaris using Phobos. Each row lists an individual SSR, including its genomic location (region: LSC, SSC, IRB, IRA; boundary lines in yellow), start and end position (coordinates), total SSR array length in base pairs, and number of repeat units and then, following Phobos’ int…
Genome region	Start position (nt)	End position (nt)	Repeat class/length	Repeat motif	Total SSR array length (bp)	Number of repeat units	Percent match to perfect repeat array (%)	Substitutions	Insertions	Deletions	Other variants
LSC	981	997	tetranucleotide	CATA	17	6	58.824	0	0	0	7
LSC	2520	2531	trinucleotide	AGC	12	6	75	0	0	0	3
LSC	3690	3701	hexanucleotide	TTGAAA	12	6	100	0	0	0	0
LSC	3774	3782	trinucleotide	AAG	9	6	100	0	0	0	0
LSC	4136	4160	trinucleotide	CAG	25	10	72	1	0	0	6
LSC	4359	4388	trinucleotide	GAA	30	9	40	0	0	0	18
LSC	4406	4418	mononucleotide	A	13	7	61.538	0	0	0	5
LSC	4670	4687	7-nucleotide	AGAACAT	18	9	88.889	0	0	0	2
LSC	5025	5031	mononucleotide	T	7	6	100	0	0	0	0
LSC	5059	5070	pentanucleotide	TATTA	12	7	100	0	0	0	0
LSC	5200	5214	7-nucleotide	CCAAATA	15	8	100	0	0	0	0
LSC	5787	5798	hexanucleotide	CATTTC	12	6	100	0	0	0	0
LSC	5796	5804	trinucleotide	TTC	9	6	100	0	0	0	0
LSC	5805	5813	mononucleotide	A	9	8	100	0	0	0	0
LSC	6015	6022	mononucleotide	A	8	7	100	0	0	0	0
LSC	6218	6229	pentanucleotide	GGATA	12	7	100	0	0	0	0
LSC	6326	6338	hexanucleotide	TTTCTT	13	7	100	0	0	0	0
LSC	6552	6565	7-nucleotide	ACAACTA	14	7	100	0	0	0	0
LSC	6891	6901	pentanucleotide	AGAAC	11	6	100	0	0	0	0
LSC	7036	7052	mononucleotide	A	17	9	88.235	1	0	0	1
LSC	7425	7432	mononucleotide	A	8	7	100	0	0	0	0
LSC	7592	7598	mononucleotide	A	7	6	100	0	0	0	0
LSC	7652	7659	mononucleotide	A	8	7	100	0	0	0	0
LSC	7659	7671	dinucleotide	AT	13	6	92.857	0	0	1	0
LSC	8003	8015	hexanucleotide	TTCTTT	13	7	100	0	0	0	0
LSC	8152	8167	pentanucleotide	TCTCT	16	6	94.118	0	0	1	0
LSC	8233	8239	mononucleotide	C	7	6	100	0	0	0	0
LSC	8301	8309	trinucleotide	ATA	9	6	100	0	0	0	0
LSC	8604	8610	mononucleotide	T	7	6	100	0	0	0	0
LSC	8826	8834	mononucleotide	A	9	8	100	0	0	0	0
LSC	9119	9126	mononucleotide	T	8	7	100	0	0	0	0
LSC	9350	9360	pentanucleotide	GAGAA	11	6	100	0	0	0	0
LSC	9376	9385	tetranucleotide	AATA	10	6	100	0	0	0	0
LSC	9410	9420	pentanucleotide	TTAAT	11	6	100	0	0	0	0
LSC	9423	9435	hexanucleotide	TAGAAT	13	7	100	0	0	0	0
LSC	9571	9577	mononucleotide	A	7	6	100	0	0	0	0
LSC	9991	9997	mononucleotide	A	7	6	100	0	0	0	0
LSC	10153	10159	mononucleotide	A	7	6	100	0	0	0	0
LSC	10442	10448	mononucleotide	A	7	6	100	0	0	0	0
LSC	10475	10491	8-nucleotide	TTTTATAT	17	9	100	0	0	0	0
LSC	10612	10627	8-nucleotide	ACCTAACC	16	8	100	0	0	0	0
LSC	10655	10670	7-nucleotide	ATTATAA	16	9	100	0	0	0	0
LSC	10683	10689	mononucleotide	T	7	6	100	0	0	0	0
LSC	10720	10728	mononucleotide	A	9	8	100	0	0	0	0
LSC	10778	10787	mononucleotide	A	10	9	100	0	0	0	0
LSC	10924	10938	mononucleotide	T	15	8	93.333	1	0	0	0
LSC	11063	11069	mononucleotide	A	7	6	100	0	0	0	0
LSC	11160	11175	7-nucleotide	AAGAAAT	16	9	100	0	0	0	0
LSC	11194	11200	mononucleotide	T	7	6	100	0	0	0	0
LSC	11270	11276	mononucleotide	A	7	6	100	0	0	0	0
LSC	11285	11296	mononucleotide	T	12	7	66.667	0	0	0	4
LSC	11373	11385	hexanucleotide	TTATAA	13	7	100	0	0	0	0
LSC	11404	11415	mononucleotide	A	12	11	100	0	0	0	0
LSC	11419	11425	mononucleotide	T	7	6	100	0	0	0	0
LSC	11593	11605	hexanucleotide	CTTAGA	13	7	100	0	0	0	0
LSC	11728	11736	mononucleotide	T	9	8	100	0	0	0	0
LSC	11803	11818	hexanucleotide	ATTTTC	16	9	93.75	0	0	0	1
LSC	12964	12974	pentanucleotide	TTGGC	11	6	100	0	0	0	0
LSC	14040	14052	hexanucleotide	CTCAAG	13	7	100	0	0	0	0
LSC	14562	14568	mononucleotide	T	7	6	100	0	0	0	0
LSC	14619	14628	tetranucleotide	GAAA	10	6	100	0	0	0	0
LSC	14639	14649	mononucleotide	A	11	10	100	0	0	0	0
LSC	14682	14690	dinucleotide	GA	9	7	100	0	0	0	0
LSC	14812	14825	7-nucleotide	ATAAAAA	14	7	100	0	0	0	0
LSC	14879	14893	7-nucleotide	CTGTATA	15	8	100	0	0	0	0
LSC	15047	15053	mononucleotide	T	7	6	100	0	0	0	0
LSC	15310	15321	pentanucleotide	TTAAA	12	7	100	0	0	0	0
LSC	15489	15495	mononucleotide	A	7	6	100	0	0	0	0
LSC	15517	15529	pentanucleotide	AAATG	13	8	100	0	0	0	0
LSC	15800	15806	mononucleotide	A	7	6	100	0	0	0	0
LSC	15897	15907	pentanucleotide	AAGGG	11	6	100	0	0	0	0
LSC	16651	16664	7-nucleotide	TTCCTTA	14	7	100	0	0	0	0
LSC	16934	16946	hexanucleotide	ATAAAA	13	7	100	0	0	0	0
LSC	17144	17155	hexanucleotide	TACTTC	12	6	100	0	0	0	0
LSC	17398	17413	8-nucleotide	TTCCTTTT	16	8	100	0	0	0	0
LSC	17574	17580	mononucleotide	A	7	6	100	0	0	0	0
LSC	17663	17671	dinucleotide	CT	9	7	100	0	0	0	0
LSC	17802	17813	pentanucleotide	ATCCT	12	7	100	0	0	0	0
LSC	17864	17876	hexanucleotide	TCCATA	13	7	100	0	0	0	0
LSC	17924	17935	hexanucleotide	CGGAAA	12	6	100	0	0	0	0
LSC	17977	17985	mononucleotide	T	9	8	100	0	0	0	0
LSC	18019	18031	hexanucleotide	ATATAC	13	7	100	0	0	0	0
LSC	18046	18054	dinucleotide	TC	9	7	100	0	0	0	0
LSC	18062	18078	dinucleotide	TA	17	10	94.444	0	0	1	0
LSC	18306	18312	mononucleotide	T	7	6	100	0	0	0	0
LSC	18592	18599	mononucleotide	A	8	7	100	0	0	0	0
LSC	19011	19022	pentanucleotide	ATAAA	12	7	100	0	0	0	0
LSC	19064	19075	mononucleotide	T	12	11	100	0	0	0	0
LSC	19086	19093	dinucleotide	TC	8	6	100	0	0	0	0
LSC	19205	19217	pentanucleotide	TATAA	13	8	100	0	0	0	0
LSC	19264	19274	pentanucleotide	CGAAT	11	6	100	0	0	0	0
LSC	19439	19445	mononucleotide	A	7	6	100	0	0	0	0
LSC	19518	19527	tetranucleotide	GAGG	10	6	100	0	0	0	0
LSC	19541	19547	mononucleotide	T	7	6	100	0	0	0	0
LSC	19562	19575	hexanucleotide	GATAAA	14	8	100	0	0	0	0
LSC	19810	19820	tetranucleotide	ATAC	11	7	100	0	0	0	0
LSC	19893	19903	pentanucleotide	AGAAA	11	6	100	0	0	0	0
LSC	19997	20036	20-nucleotide	ATATAACTCTCATCCATGAA	40	20	100	0	0	0	0
LSC	20163	20177	7-nucleotide	AAAATAA	15	8	100	0	0	0	0
LSC	20334	20341	mononucleotide	A	8	7	100	0	0	0	0
LSC	20434	20444	pentanucleotide	TATTA	11	6	100	0	0	0	0
LSC	20546	20552	mononucleotide	A	7	6	100	0	0	0	0
LSC	20618	20631	7-nucleotide	AGTAAAA	14	7	100	0	0	0	0
LSC	20796	20802	mononucleotide	T	7	6	100	0	0	0	0
LSC	20853	20866	7-nucleotide	CTTACAA	14	7	100	0	0	0	0
LSC	20901	20940	19-nucleotide	AAAGATTAAAGAATAAGAA	40	21	100	0	0	0	0
LSC	20976	20986	pentanucleotide	AAAGA	11	6	100	0	0	0	0
LSC	21403	21412	mononucleotide	T	10	9	100	0	0	0	0
LSC	21810	21816	mononucleotide	T	7	6	100	0	0	0	0
LSC	21984	21992	mononucleotide	T	9	8	100	0	0	0	0
LSC	22030	22036	mononucleotide	C	7	6	100	0	0	0	0
LSC	22197	22203	mononucleotide	A	7	6	100	0	0	0	0
LSC	22579	22586	mononucleotide	T	8	7	100	0	0	0	0
LSC	22605	22622	pentanucleotide	TTCAT	18	7	94.118	0	1	0	0
LSC	22825	22837	hexanucleotide	TTAAGA	13	7	100	0	0	0	0
LSC	23464	23472	trinucleotide	AGA	9	6	100	0	0	0	0
LSC	23738	23750	hexanucleotide	TGACGA	13	7	100	0	0	0	0
LSC	23908	23922	hexanucleotide	CAACTT	15	9	100	0	0	0	0
LSC	24241	24248	mononucleotide	A	8	7	100	0	0	0	0
LSC	24798	24804	mononucleotide	G	7	6	100	0	0	0	0
LSC	25867	25876	tetranucleotide	TACT	10	6	100	0	0	0	0
LSC	26072	26083	hexanucleotide	ATAAAT	12	6	100	0	0	0	0
LSC	26326	26335	tetranucleotide	CGAG	10	6	100	0	0	0	0
LSC	26575	26586	hexanucleotide	TTACGA	12	6	100	0	0	0	0
LSC	26635	26641	mononucleotide	T	7	6	100	0	0	0	0
LSC	26716	26727	hexanucleotide	GATTTG	12	6	100	0	0	0	0
LSC	26828	26834	mononucleotide	T	7	6	100	0	0	0	0
LSC	27808	27819	trinucleotide	AAT	12	9	100	0	0	0	0
LSC	28038	28044	mononucleotide	A	7	6	100	0	0	0	0
LSC	28240	28253	hexanucleotide	AGATTG	14	8	100	0	0	0	0
LSC	28612	28620	trinucleotide	TAT	9	6	100	0	0	0	0
LSC	29108	29117	dinucleotide	AT	10	8	100	0	0	0	0
LSC	29152	29163	hexanucleotide	ATTGGA	12	6	100	0	0	0	0
LSC	29188	29217	15-nucleotide	TTTCGAGCACAACCA	30	15	100	0	0	0	0
LSC	29218	29225	dinucleotide	AT	8	6	100	0	0	0	0
LSC	29851	29862	hexanucleotide	GATCAA	12	6	100	0	0	0	0
LSC	30192	30201	trinucleotide	AGA	10	7	100	0	0	0	0
LSC	30274	30288	hexanucleotide	GAATAT	15	9	100	0	0	0	0
LSC	30323	30335	hexanucleotide	ACGAAT	13	7	100	0	0	0	0
LSC	30561	30569	trinucleotide	AGA	9	6	100	0	0	0	0
LSC	30612	30618	mononucleotide	A	7	6	100	0	0	0	0
LSC	30685	30692	mononucleotide	T	8	7	100	0	0	0	0
LSC	30825	30832	mononucleotide	A	8	7	100	0	0	0	0
LSC	30926	30933	mononucleotide	A	8	7	100	0	0	0	0
LSC	30948	30955	mononucleotide	A	8	7	100	0	0	0	0
LSC	30982	30988	mononucleotide	A	7	6	100	0	0	0	0
LSC	31223	31235	hexanucleotide	AAGAAA	13	7	100	0	0	0	0
LSC	31677	31683	mononucleotide	A	7	6	100	0	0	0	0
LSC	31912	31918	mononucleotide	A	7	6	100	0	0	0	0
LSC	32612	32618	mononucleotide	G	7	6	100	0	0	0	0
LSC	32666	32676	pentanucleotide	ACAAG	11	6	100	0	0	0	0
LSC	32693	32704	mononucleotide	A	12	11	100	0	0	0	0
LSC	32807	32821	7-nucleotide	CATTTAA	15	8	100	0	0	0	0
LSC	32855	32865	pentanucleotide	TTTAC	11	6	100	0	0	0	0
LSC	32903	32920	9-nucleotide	AGATTTTTA	18	9	100	0	0	0	0
LSC	33008	33037	15-nucleotide	GGAACAATTATTATT	30	15	100	0	0	0	0
LSC	33033	33042	tetranucleotide	TATT	10	6	100	0	0	0	0
LSC	33108	33116	mononucleotide	A	9	8	100	0	0	0	0
LSC	33370	33380	mononucleotide	A	11	6	63.636	0	0	0	4
LSC	33505	33524	trinucleotide	GAG	20	6	45	0	0	0	11
LSC	33763	33785	8-nucleotide	ACGATGAC	23	9	73.913	0	0	0	6
LSC	33806	33816	trinucleotide	ATT	11	6	81.818	0	0	0	2
LSC	33969	33976	dinucleotide	AT	8	6	100	0	0	0	0
LSC	33989	33996	dinucleotide	AT	8	6	100	0	0	0	0
LSC	34332	34338	mononucleotide	T	7	6	100	0	0	0	0
LSC	34537	34548	hexanucleotide	GCTTTA	12	6	100	0	0	0	0
LSC	34723	34737	trinucleotide	GTT	15	6	93.333	1	0	0	0
LSC	34892	34900	mononucleotide	T	9	8	100	0	0	0	0
LSC	34949	34955	mononucleotide	A	7	6	100	0	0	0	0
LSC	34996	35003	dinucleotide	GA	8	6	100	0	0	0	0
LSC	35001	35013	pentanucleotide	ATAGA	13	8	100	0	0	0	0
LSC	35211	35224	pentanucleotide	ATATT	14	9	100	0	0	0	0
LSC	35257	35269	hexanucleotide	ATATGG	13	7	100	0	0	0	0
LSC	35306	35327	11-nucleotide	ATTTCAATTTG	22	11	100	0	0	0	0
LSC	35338	35348	pentanucleotide	TTACT	11	6	100	0	0	0	0
LSC	35407	35414	mononucleotide	T	8	7	100	0	0	0	0
LSC	35449	35458	trinucleotide	TGC	10	7	100	0	0	0	0
LSC	35562	35573	hexanucleotide	CAGAAG	12	6	100	0	0	0	0
LSC	35685	35694	mononucleotide	A	10	9	100	0	0	0	0
LSC	35699	35712	hexanucleotide	TTTCGA	14	8	100	0	0	0	0
LSC	35718	35731	7-nucleotide	CTTTTTT	14	7	100	0	0	0	0
LSC	35916	35929	7-nucleotide	GGAAAGT	14	7	100	0	0	0	0
LSC	36052	36058	mononucleotide	A	7	6	100	0	0	0	0
LSC	36098	36112	7-nucleotide	CTTTGTT	15	8	100	0	0	0	0
LSC	36162	36168	mononucleotide	T	7	6	100	0	0	0	0
LSC	36261	36268	mononucleotide	T	8	7	100	0	0	0	0
LSC	36647	36653	mononucleotide	A	7	6	100	0	0	0	0
LSC	36731	36744	mononucleotide	A	14	13	100	0	0	0	0
LSC	36753	36767	hexanucleotide	TTCATT	15	9	100	0	0	0	0
LSC	36775	36784	tetranucleotide	TTAG	10	6	100	0	0	0	0
LSC	36793	36805	hexanucleotide	TGAAAT	13	7	100	0	0	0	0
LSC	36819	36830	hexanucleotide	CAAATA	12	6	100	0	0	0	0
LSC	36967	36974	mononucleotide	A	8	7	100	0	0	0	0
LSC	36995	37010	mononucleotide	A	16	9	93.75	1	0	0	0
LSC	37507	37517	pentanucleotide	AATTA	11	6	100	0	0	0	0
LSC	38111	38121	tetranucleotide	GACA	11	7	100	0	0	0	0
LSC	38509	38519	pentanucleotide	TAAAT	11	6	100	0	0	0	0
LSC	39208	39224	pentanucleotide	TTTAG	17	6	94.118	1	0	0	0
LSC	39340	39349	tetranucleotide	TTCT	10	6	100	0	0	0	0
LSC	39892	39903	hexanucleotide	ACTCAA	12	6	100	0	0	0	0
LSC	39926	39934	mononucleotide	T	9	8	100	0	0	0	0
LSC	40002	40009	mononucleotide	T	8	7	100	0	0	0	0
LSC	40145	40151	mononucleotide	A	7	6	100	0	0	0	0
LSC	41185	41191	mononucleotide	A	7	6	100	0	0	0	0
LSC	41567	41578	hexanucleotide	TTTGTG	12	6	100	0	0	0	0
LSC	42294	42304	pentanucleotide	ACCAA	11	6	100	0	0	0	0
LSC	42632	42638	mononucleotide	A	7	6	100	0	0	0	0
LSC	43140	43148	trinucleotide	TTG	9	6	100	0	0	0	0
LSC	43433	43441	trinucleotide	GCA	9	6	100	0	0	0	0
LSC	43744	43755	hexanucleotide	AATAGC	12	6	100	0	0	0	0
LSC	44218	44224	mononucleotide	A	7	6	100	0	0	0	0
LSC	44707	44762	14-nucleotide	TGAAAGATAGATTT	56	42	100	0	0	0	0
LSC	44774	44784	pentanucleotide	TTCTT	11	6	100	0	0	0	0
LSC	44804	44813	mononucleotide	T	10	9	100	0	0	0	0
LSC	44941	44947	mononucleotide	A	7	6	100	0	0	0	0
LSC	44981	44988	mononucleotide	T	8	7	100	0	0	0	0
LSC	45004	45015	hexanucleotide	TATCTA	12	6	100	0	0	0	0
LSC	45064	45120	28-nucleotide	GATAACTCATTAGAATTATTAATAAGAT	57	29	100	0	0	0	0
LSC	45189	45200	hexanucleotide	CCCTAT	12	6	100	0	0	0	0
LSC	45349	45361	hexanucleotide	ATTCAA	13	7	100	0	0	0	0
LSC	45734	45744	tetranucleotide	ATAG	11	7	100	0	0	0	0
LSC	45835	45850	tetranucleotide	AAGA	16	7	94.118	0	0	1	0
LSC	45963	45970	mononucleotide	T	8	7	100	0	0	0	0
LSC	46048	46057	trinucleotide	AGT	10	7	100	0	0	0	0
LSC	46097	46108	tetranucleotide	TCCT	12	8	100	0	0	0	0
LSC	46160	46166	mononucleotide	T	7	6	100	0	0	0	0
LSC	46198	46205	mononucleotide	T	8	7	100	0	0	0	0
LSC	46971	46985	pentanucleotide	CCATA	15	10	100	0	0	0	0
LSC	47184	47191	mononucleotide	A	8	7	100	0	0	0	0
LSC	47194	47201	mononucleotide	A	8	7	100	0	0	0	0
LSC	47240	47246	mononucleotide	T	7	6	100	0	0	0	0
LSC	47415	47426	hexanucleotide	TTATAA	12	6	100	0	0	0	0
LSC	47587	47595	trinucleotide	AAC	9	6	100	0	0	0	0
LSC	47707	47717	pentanucleotide	TTTAT	11	6	100	0	0	0	0
LSC	47781	47791	pentanucleotide	TTTTA	11	6	100	0	0	0	0
LSC	47877	47889	hexanucleotide	GCGGTT	13	7	100	0	0	0	0
LSC	48079	48090	pentanucleotide	ATCAA	12	7	100	0	0	0	0
LSC	48112	48129	pentanucleotide	TATCT	18	7	94.444	1	0	0	0
LSC	48126	48137	hexanucleotide	TTTTAT	12	6	100	0	0	0	0
LSC	48140	48154	7-nucleotide	TAGAAAT	15	8	100	0	0	0	0
LSC	48196	48210	7-nucleotide	GAAAAAA	15	8	100	0	0	0	0
LSC	48212	48223	hexanucleotide	ATCCTA	12	6	100	0	0	0	0
LSC	48264	48276	hexanucleotide	TAATGG	13	7	100	0	0	0	0
LSC	48303	48315	hexanucleotide	AAGGGG	13	6	92.308	0	0	0	1
LSC	48854	48862	mononucleotide	T	9	8	100	0	0	0	0
LSC	48925	48932	mononucleotide	T	8	7	100	0	0	0	0
LSC	48970	48981	pentanucleotide	ATTTT	12	6	91.667	0	0	0	1
LSC	49036	49054	pentanucleotide	AAATT	19	6	83.333	0	1	0	2
LSC	49129	49137	dinucleotide	TA	9	7	100	0	0	0	0
LSC	49137	49151	pentanucleotide	TATTT	15	9	93.333	0	0	0	1
LSC	49174	49190	mononucleotide	A	17	12	76.471	0	0	0	4
LSC	49218	49224	mononucleotide	A	7	6	100	0	0	0	0
LSC	49255	49261	mononucleotide	A	7	6	100	0	0	0	0
LSC	49357	49368	hexanucleotide	AAATAG	12	6	100	0	0	0	0
LSC	49369	49379	pentanucleotide	GTATA	11	6	100	0	0	0	0
LSC	49452	49464	hexanucleotide	ATAAAA	13	7	100	0	0	0	0
LSC	49658	49664	mononucleotide	A	7	6	100	0	0	0	0
LSC	49789	49800	pentanucleotide	TCAAT	12	7	100	0	0	0	0
LSC	49840	49850	pentanucleotide	GAACT	11	6	100	0	0	0	0
LSC	49884	49894	mononucleotide	A	11	10	100	0	0	0	0
LSC	50119	50130	hexanucleotide	AAAGGA	12	6	100	0	0	0	0
LSC	50202	50213	hexanucleotide	TTCTAA	12	6	100	0	0	0	0
LSC	50231	50244	7-nucleotide	TTTATAC	14	7	100	0	0	0	0
LSC	50298	50310	pentanucleotide	ATATT	13	8	100	0	0	0	0
LSC	50327	50333	mononucleotide	T	7	6	100	0	0	0	0
LSC	50348	50359	hexanucleotide	AATGAT	12	6	100	0	0	0	0
LSC	50386	50395	mononucleotide	T	10	9	100	0	0	0	0
LSC	50444	50457	hexanucleotide	AATTCA	14	8	100	0	0	0	0
LSC	50502	50509	dinucleotide	AG	8	6	100	0	0	0	0
LSC	50628	50638	pentanucleotide	ACTAT	11	6	100	0	0	0	0
LSC	50651	50658	mononucleotide	T	8	7	100	0	0	0	0
LSC	50853	50860	mononucleotide	C	8	7	100	0	0	0	0
LSC	50871	50882	hexanucleotide	TTTGAA	12	6	100	0	0	0	0
LSC	50888	50897	tetranucleotide	TTAA	10	6	100	0	0	0	0
LSC	51034	51042	mononucleotide	A	9	8	100	0	0	0	0
LSC	51101	51115	7-nucleotide	TATAATA	15	8	100	0	0	0	0
LSC	51155	51166	hexanucleotide	AATATA	12	6	100	0	0	0	0
LSC	51244	51251	mononucleotide	T	8	7	100	0	0	0	0
LSC	52737	52745	trinucleotide	AAC	9	6	100	0	0	0	0
LSC	52897	52904	mononucleotide	T	8	7	100	0	0	0	0
LSC	53323	53335	pentanucleotide	TCAAT	13	8	100	0	0	0	0
LSC	53725	53735	pentanucleotide	ATAAA	11	6	100	0	0	0	0
LSC	53785	53799	7-nucleotide	TTTACTT	15	8	100	0	0	0	0
LSC	53797	53811	tetranucleotide	TTTA	15	6	93.75	0	0	1	0
LSC	54020	54032	hexanucleotide	TGATTT	13	7	100	0	0	0	0
LSC	54121	54138	pentanucleotide	AAACT	18	7	94.444	1	0	0	0
LSC	54282	54288	mononucleotide	T	7	6	100	0	0	0	0
LSC	54928	54939	hexanucleotide	ATCTGT	12	6	100	0	0	0	0
LSC	54939	54965	7-nucleotide	ATTTAGT	27	10	93.103	0	0	2	0
LSC	55123	55138	8-nucleotide	AGTAGGTA	16	8	100	0	0	0	0
LSC	55167	55178	pentanucleotide	CTTCG	12	7	100	0	0	0	0
LSC	55878	55890	hexanucleotide	TCTTGC	13	7	100	0	0	0	0
LSC	56133	56145	hexanucleotide	GGCAGG	13	7	100	0	0	0	0
LSC	56431	56440	tetranucleotide	TTCA	10	6	100	0	0	0	0
LSC	56477	56483	mononucleotide	T	7	6	100	0	0	0	0
LSC	56634	56641	mononucleotide	C	8	7	100	0	0	0	0
LSC	56886	56898	pentanucleotide	TTCCA	13	6	84.615	0	0	0	2
LSC	59362	59373	hexanucleotide	TAAAGA	12	6	100	0	0	0	0
LSC	59481	59488	mononucleotide	T	8	7	100	0	0	0	0
LSC	59516	59534	hexanucleotide	GATCAT	19	8	95	0	0	1	0
LSC	59569	59578	dinucleotide	AT	10	8	100	0	0	0	0
LSC	59599	59615	hexanucleotide	AAATAC	17	6	94.444	0	0	1	0
LSC	59907	59913	mononucleotide	A	7	6	100	0	0	0	0
LSC	59974	59985	hexanucleotide	TTTCAA	12	6	100	0	0	0	0
LSC	60052	60058	mononucleotide	A	7	6	100	0	0	0	0
LSC	60065	60075	mononucleotide	T	11	10	100	0	0	0	0
LSC	60116	60134	9-nucleotide	GATAAAAAG	19	10	100	0	0	0	0
LSC	60135	60146	hexanucleotide	TAGTTT	12	6	100	0	0	0	0
LSC	60627	60639	hexanucleotide	TTTGAT	13	7	100	0	0	0	0
LSC	60746	60756	pentanucleotide	ATTAG	11	6	100	0	0	0	0
LSC	60782	60798	pentanucleotide	AAAAT	17	6	93.75	0	1	0	0
LSC	61058	61073	8-nucleotide	TTCTTTAT	16	8	100	0	0	0	0
LSC	61078	61084	mononucleotide	A	7	6	100	0	0	0	0
LSC	61114	61124	pentanucleotide	TAATA	11	6	100	0	0	0	0
LSC	61147	61154	dinucleotide	AC	8	6	100	0	0	0	0
LSC	61242	61260	pentanucleotide	TTTTA	19	9	95	0	0	1	0
LSC	61353	61359	mononucleotide	A	7	6	100	0	0	0	0
LSC	61601	61608	mononucleotide	T	8	7	100	0	0	0	0
LSC	61994	62000	mononucleotide	T	7	6	100	0	0	0	0
LSC	62015	62028	trinucleotide	GAA	14	6	93.333	0	0	1	0
LSC	62032	62040	trinucleotide	GAA	9	6	100	0	0	0	0
LSC	62118	62127	tetranucleotide	AAGG	10	6	100	0	0	0	0
LSC	62158	62165	mononucleotide	T	8	7	100	0	0	0	0
LSC	62226	62241	8-nucleotide	CTATTTCA	16	8	100	0	0	0	0
LSC	62246	62258	hexanucleotide	ATCTAG	13	7	100	0	0	0	0
LSC	62343	62374	16-nucleotide	TCATGAAATAGAAATA	32	16	100	0	0	0	0
LSC	62452	62459	mononucleotide	A	8	7	100	0	0	0	0
LSC	62738	62747	tetranucleotide	AAAT	10	6	100	0	0	0	0
LSC	62817	62823	mononucleotide	T	7	6	100	0	0	0	0
LSC	62902	62908	mononucleotide	T	7	6	100	0	0	0	0
LSC	62926	62932	mononucleotide	T	7	6	100	0	0	0	0
LSC	63078	63084	mononucleotide	T	7	6	100	0	0	0	0
LSC	63161	63174	hexanucleotide	ATATTA	14	8	100	0	0	0	0
LSC	63198	63207	tetranucleotide	AGAA	10	6	100	0	0	0	0
LSC	63382	63391	mononucleotide	A	10	6	70	0	0	0	3
LSC	63761	63771	pentanucleotide	AAAAG	11	6	100	0	0	0	0
LSC	63807	63814	mononucleotide	A	8	7	100	0	0	0	0
LSC	63841	63853	tetranucleotide	AAGA	13	6	76.923	0	0	0	3
LSC	64046	64052	mononucleotide	G	7	6	100	0	0	0	0
LSC	64253	64261	trinucleotide	TTC	9	6	100	0	0	0	0
LSC	64284	64290	mononucleotide	T	7	6	100	0	0	0	0
LSC	64532	64544	hexanucleotide	TAAAAT	13	7	100	0	0	0	0
LSC	64778	64789	hexanucleotide	TTGTGA	12	6	100	0	0	0	0
LSC	64813	64825	hexanucleotide	TTTAAT	13	7	100	0	0	0	0
LSC	64857	64864	mononucleotide	A	8	7	100	0	0	0	0
LSC	64888	64899	hexanucleotide	TTTTTA	12	6	100	0	0	0	0
LSC	65102	65115	hexanucleotide	AAGATA	14	7	92.857	0	0	0	1
LSC	65402	65412	tetranucleotide	TCTT	11	7	100	0	0	0	0
LSC	65491	65501	pentanucleotide	ATTCA	11	6	100	0	0	0	0
LSC	65595	65601	mononucleotide	A	7	6	100	0	0	0	0
LSC	66145	66172	7-nucleotide	CTTTTTT	28	13	89.286	1	0	0	2
LSC	66502	66512	pentanucleotide	ATAGA	11	6	100	0	0	0	0
LSC	66574	66585	hexanucleotide	AATAAA	12	6	100	0	0	0	0
LSC	66608	66616	mononucleotide	T	9	8	100	0	0	0	0
LSC	66770	66778	mononucleotide	T	9	8	100	0	0	0	0
LSC	67019	67032	7-nucleotide	ATGAATT	14	7	100	0	0	0	0
LSC	67066	67076	pentanucleotide	TGTAG	11	6	100	0	0	0	0
LSC	67077	67085	mononucleotide	A	9	8	100	0	0	0	0
LSC	67212	67223	hexanucleotide	ATAATT	12	6	100	0	0	0	0
LSC	67225	67235	pentanucleotide	AGAAA	11	6	100	0	0	0	0
LSC	67356	67362	mononucleotide	T	7	6	100	0	0	0	0
LSC	67505	67514	mononucleotide	T	10	9	100	0	0	0	0
LSC	67546	67557	hexanucleotide	AAATTG	12	6	100	0	0	0	0
LSC	67693	67704	tetranucleotide	TTCA	12	8	100	0	0	0	0
LSC	67775	67785	pentanucleotide	ACTTT	11	6	100	0	0	0	0
LSC	67810	67823	7-nucleotide	AAAGAAG	14	7	100	0	0	0	0
LSC	67969	68002	17-nucleotide	ATTTTCTTCTTCTTTCT	34	17	100	0	0	0	0
LSC	68008	68015	dinucleotide	TA	8	6	100	0	0	0	0
LSC	68145	68157	hexanucleotide	TCTTTT	13	7	100	0	0	0	0
LSC	68193	68200	dinucleotide	TA	8	6	100	0	0	0	0
LSC	68385	68392	mononucleotide	T	8	7	100	0	0	0	0
LSC	68463	68469	mononucleotide	T	7	6	100	0	0	0	0
LSC	68484	68494	tetranucleotide	AAAG	11	7	100	0	0	0	0
LSC	68728	68736	mononucleotide	A	9	8	100	0	0	0	0
LSC	68755	68766	trinucleotide	TTC	12	9	100	0	0	0	0
LSC	68780	68795	8-nucleotide	AAGAATAA	16	8	100	0	0	0	0
LSC	68805	68815	pentanucleotide	TTAAG	11	6	100	0	0	0	0
LSC	69121	69135	7-nucleotide	AATACAA	15	8	100	0	0	0	0
LSC	69255	69265	pentanucleotide	AATAA	11	6	100	0	0	0	0
LSC	69272	69293	8-nucleotide	CAAATTTT	22	14	100	0	0	0	0
LSC	69336	69411	21-nucleotide	AAGCAACCCTTTAGTAAATCC	76	25	93.421	5	0	0	0
LSC	69388	69463	20-nucleotide	TCAAACAACCTTTTCGTAAA	76	20	91.781	3	3	0	0
LSC	69581	69589	trinucleotide	AAC	9	6	100	0	0	0	0
LSC	69790	69798	trinucleotide	AAC	9	6	100	0	0	0	0
LSC	69829	69841	hexanucleotide	ATTCGA	13	7	100	0	0	0	0
LSC	69853	69861	dinucleotide	TA	9	7	100	0	0	0	0
LSC	69898	69909	hexanucleotide	CTTAAT	12	6	100	0	0	0	0
LSC	69998	70008	pentanucleotide	TTTAT	11	6	100	0	0	0	0
LSC	70549	70556	mononucleotide	A	8	7	100	0	0	0	0
LSC	70807	70818	hexanucleotide	CTTTTT	12	6	100	0	0	0	0
LSC	70996	71002	mononucleotide	T	7	6	100	0	0	0	0
LSC	71168	71174	mononucleotide	A	7	6	100	0	0	0	0
LSC	71224	71238	7-nucleotide	TTTCTAT	15	8	100	0	0	0	0
LSC	71509	71520	hexanucleotide	CTTCTA	12	6	100	0	0	0	0
LSC	71668	71676	dinucleotide	TA	9	7	100	0	0	0	0
LSC	71751	71757	mononucleotide	A	7	6	100	0	0	0	0
LSC	71841	71847	mononucleotide	A	7	6	100	0	0	0	0
LSC	72012	72023	tetranucleotide	AGAA	12	8	100	0	0	0	0
LSC	72047	72059	hexanucleotide	TTATTC	13	7	100	0	0	0	0
LSC	72887	72899	hexanucleotide	GCTTTG	13	7	100	0	0	0	0
LSC	73172	73179	mononucleotide	T	8	7	100	0	0	0	0
LSC	73521	73527	mononucleotide	T	7	6	100	0	0	0	0
LSC	73689	73695	mononucleotide	A	7	6	100	0	0	0	0
LSC	73809	73820	pentanucleotide	CTTTG	12	7	100	0	0	0	0
LSC	74044	74054	tetranucleotide	TTTC	11	7	100	0	0	0	0
LSC	74071	74084	7-nucleotide	CAAATGA	14	7	100	0	0	0	0
LSC	74178	74184	mononucleotide	T	7	6	100	0	0	0	0
LSC	74219	74230	hexanucleotide	CCAACT	12	6	100	0	0	0	0
LSC	74475	74486	hexanucleotide	TACAAC	12	6	100	0	0	0	0
LSC	74854	74860	mononucleotide	T	7	6	100	0	0	0	0
LSC	75015	75022	mononucleotide	A	8	7	100	0	0	0	0
LSC	75088	75102	hexanucleotide	AAATAA	15	9	100	0	0	0	0
LSC	75145	75151	mononucleotide	T	7	6	100	0	0	0	0
LSC	75331	75337	mononucleotide	A	7	6	100	0	0	0	0
LSC	75478	75503	pentanucleotide	TTCAA	26	13	69.231	0	0	0	8
LSC	75859	75868	tetranucleotide	TTGG	10	6	100	0	0	0	0
LSC	76291	76302	hexanucleotide	AGAATT	12	6	100	0	0	0	0
LSC	76411	76421	pentanucleotide	ATACA	11	6	100	0	0	0	0
LSC	76946	76957	hexanucleotide	TGATCA	12	6	100	0	0	0	0
LSC	77073	77088	8-nucleotide	GAGTCATT	16	8	100	0	0	0	0
LSC	77151	77159	trinucleotide	GAT	9	6	100	0	0	0	0
LSC	77604	77610	mononucleotide	T	7	6	100	0	0	0	0
LSC	77837	77853	7-nucleotide	TTTTCTT	17	10	100	0	0	0	0
LSC	77868	77878	trinucleotide	AAG	11	8	100	0	0	0	0
LSC	77877	77884	mononucleotide	A	8	7	100	0	0	0	0
LSC	78244	78253	tetranucleotide	AATC	10	6	100	0	0	0	0
LSC	78927	78936	trinucleotide	TAT	10	7	100	0	0	0	0
LSC	78961	78974	7-nucleotide	TTGAAAG	14	7	100	0	0	0	0
LSC	78999	79005	mononucleotide	T	7	6	100	0	0	0	0
LSC	79452	79466	mononucleotide	A	15	8	93.333	1	0	0	0
LSC	79519	79531	pentanucleotide	TTAAA	13	8	100	0	0	0	0
LSC	79529	79539	pentanucleotide	TTTTA	11	6	100	0	0	0	0
LSC	79538	79549	hexanucleotide	GGAATT	12	6	100	0	0	0	0
LSC	79565	79572	mononucleotide	T	8	7	100	0	0	0	0
LSC	79813	79829	mononucleotide	A	17	9	88.235	1	0	0	1
LSC	79851	79894	18-nucleotide	TATCCTTCAAATCTTCGC	44	26	100	0	0	0	0
LSC	80138	80147	mononucleotide	T	10	9	100	0	0	0	0
LSC	80156	80165	mononucleotide	T	10	9	100	0	0	0	0
LSC	80174	80181	mononucleotide	T	8	7	100	0	0	0	0
LSC	80185	80200	8-nucleotide	CTATTTTT	16	8	100	0	0	0	0
LSC	80710	80721	mononucleotide	T	12	11	100	0	0	0	0
LSC	81255	81261	mononucleotide	T	7	6	100	0	0	0	0
LSC	81846	81859	7-nucleotide	TAATAGA	14	7	100	0	0	0	0
LSC	81870	81877	mononucleotide	T	8	7	100	0	0	0	0
LSC	81902	81912	pentanucleotide	AATAT	11	6	100	0	0	0	0
LSC	81946	81954	dinucleotide	TG	9	7	100	0	0	0	0
LSC	82128	82134	mononucleotide	T	7	6	100	0	0	0	0
LSC	82172	82178	mononucleotide	T	7	6	100	0	0	0	0
LSC	82372	82386	trinucleotide	TAT	15	6	93.333	1	0	0	0
LSC	82454	82463	tetranucleotide	TTAT	10	6	100	0	0	0	0
LSC	82696	82702	mononucleotide	T	7	6	100	0	0	0	0
LSC	82706	82726	mononucleotide	A	21	13	90.476	1	0	0	1
LSC	83058	83070	hexanucleotide	TTTTAC	13	7	100	0	0	0	0
LSC	83390	83396	mononucleotide	T	7	6	100	0	0	0	0
LSC	83496	83502	mononucleotide	T	7	6	100	0	0	0	0
LSC	83615	83625	pentanucleotide	TTCTA	11	6	100	0	0	0	0
LSC	83627	83635	mononucleotide	T	9	8	100	0	0	0	0
LSC	83719	83726	mononucleotide	T	8	7	100	0	0	0	0
LSC	83743	83754	hexanucleotide	CTCGAG	12	6	100	0	0	0	0
LSC	84069	84079	trinucleotide	TTC	11	8	100	0	0	0	0
LSC	84161	84168	mononucleotide	T	8	7	100	0	0	0	0
LSC	84463	84470	mononucleotide	T	8	7	100	0	0	0	0
LSC	84489	84504	8-nucleotide	TCCTTTTT	16	8	100	0	0	0	0
LSC	84578	84591	7-nucleotide	GAAAAAA	14	7	100	0	0	0	0
LSC	84779	84791	hexanucleotide	TTTTCC	13	7	100	0	0	0	0
LSC	84794	84802	trinucleotide	TTC	9	6	100	0	0	0	0
LSC	84834	84840	mononucleotide	T	7	6	100	0	0	0	0
LSC	86148	86158	pentanucleotide	TGGAT	11	6	100	0	0	0	0
LSC	86248	86254	mononucleotide	T	7	6	100	0	0	0	0
LSC	86608	86618	pentanucleotide	ATACC	11	6	100	0	0	0	0
LSC	86630	86644	7-nucleotide	ATGGATG	15	8	100	0	0	0	0
IRB	86785	86798	7-nucleotide	CATCGTA	14	7	100	0	0	0	0
IRB	87676	87685	tetranucleotide	ATCT	10	6	100	0	0	0	0
IRB	87686	87698	hexanucleotide	ATAAAG	13	7	100	0	0	0	0
IRB	87849	87855	mononucleotide	A	7	6	100	0	0	0	0
IRB	87918	87929	hexanucleotide	TAGAAG	12	6	100	0	0	0	0
IRB	88116	88124	mononucleotide	A	9	8	100	0	0	0	0
IRB	88530	88539	tetranucleotide	TATC	10	6	100	0	0	0	0
IRB	88585	88595	tetranucleotide	TCGA	11	7	100	0	0	0	0
IRB	88663	88687	hexanucleotide	ATCAAA	25	7	92	2	0	0	0
IRB	88686	88699	7-nucleotide	AGATGAA	14	7	100	0	0	0	0
IRB	88801	88812	hexanucleotide	TCCTAA	12	6	100	0	0	0	0
IRB	88981	88992	hexanucleotide	CCCATT	12	6	100	0	0	0	0
IRB	89411	89418	dinucleotide	AG	8	6	100	0	0	0	0
IRB	89707	89715	trinucleotide	AGA	9	6	100	0	0	0	0
IRB	89764	89777	hexanucleotide	GCTGAA	14	8	100	0	0	0	0
IRB	89913	89922	tetranucleotide	AAAG	10	6	100	0	0	0	0
IRB	91177	91186	trinucleotide	AGA	10	7	100	0	0	0	0
IRB	91438	91449	hexanucleotide	TTCTTA	12	6	100	0	0	0	0
IRB	91508	91518	tetranucleotide	TTTG	11	7	100	0	0	0	0
IRB	91588	91597	tetranucleotide	TACA	10	6	100	0	0	0	0
IRB	91976	91982	mononucleotide	T	7	6	100	0	0	0	0
IRB	92140	92146	mononucleotide	T	7	6	100	0	0	0	0
IRB	92350	92361	hexanucleotide	TCCATA	12	6	100	0	0	0	0
IRB	92542	92552	pentanucleotide	CGAAT	11	6	100	0	0	0	0
IRB	93141	93151	pentanucleotide	TATGA	11	6	100	0	0	0	0
IRB	93326	93332	mononucleotide	T	7	6	100	0	0	0	0
IRB	93335	93348	7-nucleotide	CTTTATT	14	7	100	0	0	0	0
IRB	93343	93353	tetranucleotide	TTTA	11	7	100	0	0	0	0
IRB	93377	93388	hexanucleotide	CTATCC	12	6	100	0	0	0	0
IRB	93445	93455	pentanucleotide	ATTCC	11	6	100	0	0	0	0
IRB	93740	93751	hexanucleotide	TTTCTA	12	6	100	0	0	0	0
IRB	93768	93780	hexanucleotide	TATTAG	13	7	100	0	0	0	0
IRB	93857	93863	mononucleotide	T	7	6	100	0	0	0	0
IRB	94107	94119	hexanucleotide	AAATGA	13	7	100	0	0	0	0
IRB	94298	94306	trinucleotide	AAG	9	6	100	0	0	0	0
IRB	94347	94353	mononucleotide	T	7	6	100	0	0	0	0
IRB	94817	94827	pentanucleotide	TAGGG	11	6	100	0	0	0	0
IRB	95092	95100	trinucleotide	AAC	9	6	100	0	0	0	0
IRB	95654	95667	hexanucleotide	GACACT	14	8	100	0	0	0	0
IRB	96465	96478	hexanucleotide	ATGCTT	14	8	100	0	0	0	0
IRB	96623	96634	hexanucleotide	TGATAG	12	6	100	0	0	0	0
IRB	97033	97041	mononucleotide	G	9	8	100	0	0	0	0
IRB	97233	97239	mononucleotide	T	7	6	100	0	0	0	0
IRB	97340	97350	pentanucleotide	GAGCA	11	6	100	0	0	0	0
IRB	97700	97706	mononucleotide	G	7	6	100	0	0	0	0
IRB	98084	98093	tetranucleotide	AAGG	10	6	100	0	0	0	0
IRB	98409	98424	8-nucleotide	TTTTGAGA	16	8	100	0	0	0	0
IRB	98475	98481	mononucleotide	G	7	6	100	0	0	0	0
IRB	98612	98623	hexanucleotide	GATAGC	12	6	100	0	0	0	0
IRB	100009	100020	hexanucleotide	GAAGCG	12	6	100	0	0	0	0
IRB	100511	100518	dinucleotide	CT	8	6	100	0	0	0	0
IRB	100981	100987	mononucleotide	G	7	6	100	0	0	0	0
SSC	101798	101810	tetranucleotide	AACG	13	9	100	0	0	0	0
SSC	101885	101900	8-nucleotide	GATGAAAA	16	8	100	0	0	0	0
SSC	101905	101912	mononucleotide	A	8	7	100	0	0	0	0
SSC	101934	101943	tetranucleotide	GATA	10	6	100	0	0	0	0
SSC	102623	102636	hexanucleotide	AATAGA	14	8	100	0	0	0	0
SSC	102700	102727	14-nucleotide	ATTCTTACATTAAA	28	14	100	0	0	0	0
SSC	103121	103131	tetranucleotide	AAAG	11	7	100	0	0	0	0
SSC	103129	103135	mononucleotide	A	7	6	100	0	0	0	0
SSC	103426	103436	pentanucleotide	TTATA	11	6	100	0	0	0	0
SSC	103612	103622	pentanucleotide	AAGAA	11	6	100	0	0	0	0
SSC	103708	103721	7-nucleotide	GAGAATT	14	7	100	0	0	0	0
SSC	103738	103749	hexanucleotide	CTCGTA	12	6	100	0	0	0	0
SSC	103850	103856	mononucleotide	A	7	6	100	0	0	0	0
SSC	104118	104128	tetranucleotide	AATA	11	7	100	0	0	0	0
SSC	104206	104217	hexanucleotide	ATCCAA	12	6	100	0	0	0	0
SSC	104272	104280	dinucleotide	TG	9	7	100	0	0	0	0
SSC	104388	104407	9-nucleotide	AAAGAAGAA	20	11	100	0	0	0	0
SSC	104633	104639	mononucleotide	T	7	6	100	0	0	0	0
SSC	104652	104658	mononucleotide	T	7	6	100	0	0	0	0
SSC	104658	104679	11-nucleotide	TAGTAGTCTTA	22	11	100	0	0	0	0
SSC	104992	105002	pentanucleotide	GGATA	11	6	100	0	0	0	0
SSC	105041	105056	tetranucleotide	AAGA	16	7	94.118	0	0	1	0
SSC	105070	105080	pentanucleotide	ACATA	11	6	100	0	0	0	0
SSC	105079	105086	mononucleotide	A	8	7	100	0	0	0	0
SSC	105295	105303	mononucleotide	T	9	8	100	0	0	0	0
SSC	105369	105375	mononucleotide	A	7	6	100	0	0	0	0
SSC	105701	105712	pentanucleotide	ATCCT	12	7	100	0	0	0	0
SSC	105749	105756	mononucleotide	A	8	7	100	0	0	0	0
SSC	106018	106028	tetranucleotide	AAGC	11	7	100	0	0	0	0
SSC	106172	106184	hexanucleotide	CGGATC	13	7	100	0	0	0	0
SSC	106642	106655	7-nucleotide	CTAAACT	14	7	100	0	0	0	0
SSC	106667	106674	mononucleotide	A	8	7	100	0	0	0	0
SSC	106808	106815	mononucleotide	A	8	7	100	0	0	0	0
SSC	107259	107269	pentanucleotide	AAGAA	11	6	100	0	0	0	0
SSC	107270	107305	13-nucleotide	GCAATTTTTACTT	36	18	97.297	0	0	1	0
SSC	107357	107366	tetranucleotide	AATA	10	6	100	0	0	0	0
SSC	107528	107535	mononucleotide	A	8	7	100	0	0	0	0
SSC	107774	107785	pentanucleotide	TTCCT	12	6	91.667	0	0	0	1
SSC	107848	107858	pentanucleotide	TCTTA	11	6	100	0	0	0	0
SSC	107880	107893	dinucleotide	AT	14	6	92.857	1	0	0	0
SSC	107908	107935	10-nucleotide	ATATAAATAG	28	12	96.429	1	0	0	0
SSC	107966	107972	mononucleotide	A	7	6	100	0	0	0	0
SSC	108094	108107	7-nucleotide	AAAGAAG	14	7	100	0	0	0	0
SSC	108146	108153	mononucleotide	A	8	7	100	0	0	0	0
SSC	108333	108342	tetranucleotide	AACA	10	6	100	0	0	0	0
SSC	108476	108483	dinucleotide	TA	8	6	100	0	0	0	0
SSC	108488	108495	mononucleotide	A	8	7	100	0	0	0	0
SSC	108545	108563	9-nucleotide	TTTTCATAA	19	10	100	0	0	0	0
SSC	108580	108598	9-nucleotide	ATTATGAAA	19	10	100	0	0	0	0
SSC	108776	108782	mononucleotide	T	7	6	100	0	0	0	0
SSC	108922	108939	mononucleotide	A	18	8	50	0	0	0	9
SSC	109733	109746	mononucleotide	A	14	7	92.857	1	0	0	0
SSC	110187	110197	pentanucleotide	ATAAA	11	6	100	0	0	0	0
SSC	110335	110341	mononucleotide	A	7	6	100	0	0	0	0
SSC	110551	110562	tetranucleotide	AATA	12	8	100	0	0	0	0
SSC	110812	110818	mononucleotide	A	7	6	100	0	0	0	0
SSC	110942	110948	mononucleotide	T	7	6	100	0	0	0	0
SSC	111250	111259	tetranucleotide	ATTA	10	6	100	0	0	0	0
SSC	111323	111329	mononucleotide	A	7	6	100	0	0	0	0
SSC	111386	111393	mononucleotide	C	8	7	100	0	0	0	0
SSC	111404	111413	tetranucleotide	AAGT	10	6	100	0	0	0	0
SSC	111443	111450	mononucleotide	A	8	7	100	0	0	0	0
SSC	111549	111567	9-nucleotide	GCTAAAGTA	19	10	100	0	0	0	0
SSC	111786	111797	mononucleotide	A	12	7	66.667	0	0	0	4
SSC	111858	111873	8-nucleotide	TGATAAAG	16	8	100	0	0	0	0
SSC	112346	112357	hexanucleotide	AAAAAT	12	6	100	0	0	0	0
SSC	112542	112553	hexanucleotide	TACAAA	12	6	100	0	0	0	0
SSC	112626	112634	mononucleotide	A	9	6	77.778	0	0	0	2
SSC	112727	112737	tetranucleotide	GATT	11	7	100	0	0	0	0
SSC	112758	112769	tetranucleotide	GATG	12	6	83.333	0	0	0	2
SSC	112990	112996	mononucleotide	A	7	6	100	0	0	0	0
SSC	113153	113164	mononucleotide	A	12	6	58.333	0	0	0	5
SSC	113180	113193	tetranucleotide	TTAT	14	6	71.429	0	0	0	4
SSC	113300	113314	mononucleotide	A	15	9	66.667	0	0	0	5
SSC	113497	113507	pentanucleotide	AGTGA	11	6	100	0	0	0	0
SSC	113843	113854	hexanucleotide	ACTAAA	12	6	100	0	0	0	0
SSC	113861	113870	tetranucleotide	AAGG	10	6	100	0	0	0	0
SSC	113886	113892	mononucleotide	T	7	6	100	0	0	0	0
SSC	113916	113927	pentanucleotide	ATTAT	12	7	100	0	0	0	0
SSC	114052	114065	7-nucleotide	AGTAATC	14	7	100	0	0	0	0
SSC	114185	114195	pentanucleotide	AATTC	11	6	100	0	0	0	0
IRA	114832	114841	tetranucleotide	AAAT	10	6	100	0	0	0	0
IRA	115127	115133	mononucleotide	A	7	6	100	0	0	0	0
IRA	115171	115177	mononucleotide	A	7	6	100	0	0	0	0
IRA	115320	115330	pentanucleotide	AAAGG	11	6	100	0	0	0	0
IRA	115371	115382	pentanucleotide	TAAAA	12	7	100	0	0	0	0
IRA	115463	115473	pentanucleotide	TATAA	11	6	100	0	0	0	0
IRA	115519	115533	7-nucleotide	ACTTGTT	15	8	100	0	0	0	0
IRA	116312	116320	trinucleotide	AGC	9	6	100	0	0	0	0
IRA	116412	116418	mononucleotide	A	7	6	100	0	0	0	0
IRA	116782	116793	hexanucleotide	TCTACC	12	6	100	0	0	0	0
IRA	116877	116883	mononucleotide	T	7	6	100	0	0	0	0
IRA	117096	117105	tetranucleotide	TTTC	10	6	100	0	0	0	0
IRA	117392	117398	mononucleotide	A	7	6	100	0	0	0	0
IRA	117476	117485	tetranucleotide	ATCC	10	6	100	0	0	0	0
IRA	117575	117585	dinucleotide	TC	11	6	72.727	0	0	0	3
IRA	118075	118096	11-nucleotide	TAAGACTACTA	22	11	100	0	0	0	0
IRA	118096	118102	mononucleotide	A	7	6	100	0	0	0	0
IRA	118115	118121	mononucleotide	A	7	6	100	0	0	0	0
IRA	118347	118366	9-nucleotide	TTTCTTCTT	20	11	100	0	0	0	0
IRA	118473	118481	dinucleotide	AC	9	7	100	0	0	0	0
IRA	118536	118547	hexanucleotide	TTGGAT	12	6	100	0	0	0	0
IRA	118625	118635	tetranucleotide	ATTT	11	7	100	0	0	0	0
IRA	118897	118903	mononucleotide	T	7	6	100	0	0	0	0
IRA	119004	119015	hexanucleotide	TACGAG	12	6	100	0	0	0	0
IRA	119032	119045	7-nucleotide	AATTCTC	14	7	100	0	0	0	0
IRA	119131	119141	pentanucleotide	TTTCT	11	6	100	0	0	0	0
IRA	119317	119327	pentanucleotide	ATATA	11	6	100	0	0	0	0
IRA	119617	119623	mononucleotide	T	7	6	100	0	0	0	0
IRA	119621	119631	tetranucleotide	TTTC	11	7	100	0	0	0	0
IRA	120025	120052	14-nucleotide	TTTAATGTAAGAAT	28	14	100	0	0	0	0
IRA	120116	120129	hexanucleotide	TTTCTA	14	8	100	0	0	0	0
IRA	120809	120818	tetranucleotide	TCTA	10	6	100	0	0	0	0
IRA	120840	120847	mononucleotide	T	8	7	100	0	0	0	0
IRA	120852	120867	8-nucleotide	TTTTCATC	16	8	100	0	0	0	0
IRA	120942	120954	tetranucleotide	TCGT	13	9	100	0	0	0	0
IRA	121765	121771	mononucleotide	C	7	6	100	0	0	0	0
IRA	122234	122241	dinucleotide	AG	8	6	100	0	0	0	0
IRA	122732	122743	hexanucleotide	CGCTTC	12	6	100	0	0	0	0
IRA	124128	124139	hexanucleotide	GCTATC	12	6	100	0	0	0	0
IRA	124270	124276	mononucleotide	C	7	6	100	0	0	0	0
IRA	124327	124342	8-nucleotide	TCTCAAAA	16	8	100	0	0	0	0
IRA	124658	124667	tetranucleotide	TTCC	10	6	100	0	0	0	0
IRA	125044	125050	mononucleotide	C	7	6	100	0	0	0	0
IRA	125400	125410	pentanucleotide	CTGCT	11	6	100	0	0	0	0
IRA	125511	125517	mononucleotide	A	7	6	100	0	0	0	0
IRA	125709	125717	mononucleotide	C	9	8	100	0	0	0	0
IRA	126116	126127	hexanucleotide	CTATCA	12	6	100	0	0	0	0
IRA	126272	126285	hexanucleotide	ATAAGC	14	8	100	0	0	0	0
IRA	127083	127096	hexanucleotide	TCAGTG	14	8	100	0	0	0	0
IRA	127650	127658	trinucleotide	GTT	9	6	100	0	0	0	0
IRA	127923	127933	pentanucleotide	ACCCT	11	6	100	0	0	0	0
IRA	128397	128403	mononucleotide	A	7	6	100	0	0	0	0
IRA	128444	128452	trinucleotide	CTT	9	6	100	0	0	0	0
IRA	128630	128642	hexanucleotide	TTCATT	13	7	100	0	0	0	0
IRA	128886	128892	mononucleotide	A	7	6	100	0	0	0	0
IRA	128969	128981	hexanucleotide	ACTAAT	13	7	100	0	0	0	0
IRA	128998	129009	hexanucleotide	TAGAAA	12	6	100	0	0	0	0
IRA	129294	129304	pentanucleotide	TGGAA	11	6	100	0	0	0	0
IRA	129361	129372	hexanucleotide	GGATAG	12	6	100	0	0	0	0
IRA	129396	129406	tetranucleotide	AAAT	11	7	100	0	0	0	0
IRA	129401	129414	7-nucleotide	GAATAAA	14	7	100	0	0	0	0
IRA	129417	129423	mononucleotide	A	7	6	100	0	0	0	0
IRA	129598	129608	pentanucleotide	ATCAT	11	6	100	0	0	0	0
IRA	130197	130207	pentanucleotide	GATTC	11	6	100	0	0	0	0
IRA	130388	130399	hexanucleotide	TATGGA	12	6	100	0	0	0	0
IRA	130603	130609	mononucleotide	A	7	6	100	0	0	0	0
IRA	130767	130773	mononucleotide	A	7	6	100	0	0	0	0
IRA	131152	131161	tetranucleotide	TATG	10	6	100	0	0	0	0
IRA	131231	131241	tetranucleotide	AAAC	11	7	100	0	0	0	0
IRA	131300	131311	hexanucleotide	TAAGAA	12	6	100	0	0	0	0
IRA	131563	131572	trinucleotide	TTC	10	7	100	0	0	0	0
IRA	132051	132057	mononucleotide	G	7	6	100	0	0	0	0
IRA	132828	132837	tetranucleotide	TTCT	10	6	100	0	0	0	0
IRA	132973	132986	hexanucleotide	GCTTCA	14	8	100	0	0	0	0
IRA	133035	133043	trinucleotide	TCT	9	6	100	0	0	0	0
IRA	133331	133338	dinucleotide	CT	8	6	100	0	0	0	0
IRA	133757	133768	hexanucleotide	AATGGG	12	6	100	0	0	0	0
IRA	133937	133948	hexanucleotide	TTAGGA	12	6	100	0	0	0	0
IRA	134050	134063	7-nucleotide	CATCTTT	14	7	100	0	0	0	0
IRA	134062	134086	hexanucleotide	TTTTGA	25	7	92	2	0	0	0
IRA	134154	134164	tetranucleotide	CGAT	11	7	100	0	0	0	0
IRA	134210	134219	tetranucleotide	TAGA	10	6	100	0	0	0	0
IRA	134625	134633	mononucleotide	T	9	8	100	0	0	0	0
IRA	134820	134831	hexanucleotide	CTTCTA	12	6	100	0	0	0	0
IRA	134894	134900	mononucleotide	T	7	6	100	0	0	0	0
IRA	135051	135063	hexanucleotide	TCTTTA	13	7	100	0	0	0	0
IRA	135064	135073	tetranucleotide	ATAG	10	6	100	0	0	0	0
IRA	135951	135964	7-nucleotide	TACGATG	14	7	100	0	0	0	0
IRA	136105	136119	7-nucleotide	TCATCCA	15	8	100	0	0	0	0
IRA	136131	136141	pentanucleotide	TGGTA	11	6	100	0	0	0	0
IRA	136495	136501	mononucleotide	A	7	6	100	0	0	0	0
IRA	137909	137915	mononucleotide	A	7	6	100	0	0	0	0
IRA	137947	137955	trinucleotide	GAA	9	6	100	0	0	0	0
IRA	137958	137970	hexanucleotide	AGGAAA	13	7	100	0	0	0	0
IRA	138157	138170	mononucleotide	T	14	7	92.857	1	0	0	0
IRA	138244	138259	8-nucleotide	AAAAAGGA	16	8	100	0	0	0	0
IRA	138278	138285	mononucleotide	A	8	7	100	0	0	0	0
IRA	138580	138587	mononucleotide	A	8	7	100	0	0	0	0
IRA	138594	138604	tetranucleotide	AAAG	11	6	90.909	0	0	0	1
IRA	138637	138656	mononucleotide	T	20	6	35	0	0	0	13
