## Supplementary material for "Chloroplast Genome Evolution, Heteroplasmy, and Inverted Repeat Dynamics in the *Elymus* Complex (Triticeae, Poaceae): Insights from Single-Molecule Sequencing of *Elymus ciliaris* and Comparative Analysis of St-Genome Lineages": Karimi_Elymus_SupplementaryTable S1

### Sheet: plant material information
Karimi et al. Chloroplast Genome Evolution, Heteroplasmy, and Inverted Repeat Dynamics in Elymus
Supplementary Table S1: Complete list of GenBank accessions used in this study.
ncbi code	taxon name	genome	length (bp)	GC content (%)
KX822019	Psuedoroegneria libanotica	St	135026	38.3
MT385861	Psuedoroegneria libanotica	St	135046	38.3
MT385862	Psuedoroegneria stipifolia	St	135005	38.3
MT385864	Psuedoroegneria tauri	St	134959	38.3
MG673520	Campeiostachys nutans	StYH	134147	38.3
MK775254	Campeiostachys dahurica	StYH	135018	38.3
MN420499	Campeiostachys dahurica	StYH	134949	38.3
MN895932	Campeiostachys dahurica	StYH	135096	38.3
MT385865	Campeiostachys nutans	StYH	135142	38.3
MT385866	Campeiostachys nutans	StYH	135141	38.3
MT610375	Campeiostachys nutans	StYH	135060	38.3
MT937179	Campeiostachys kamoji	StYH	135051	38.3
MT644147	Campeiostachys dahurica	StYH	135178	38.3
MW043483	Campeiostachys kamoji	StYH	135075	38.3
NC_051511	Campeiostachys kamoji	StYH	135051	38.3
MZ736602	Campeiostachys calcicola	StYH	135178	38.3
NC_049159	Campeiostachys dahurica	StYH	135096	38.3
NC_066044	Campeiostachys calcicola	StYH	135178	38.3
NC_058918	Campeiostachys nutans	StYH	135060	38.3
MT644142	Campeiostachys breviaristata	StYH	135109	38.3
NC_061050	Campeiostachys atrata	StYH	134991	38.3
MT610373	Campeiostachys atrata	StYH	134991	38.3
MT644146	Campeiostachys sinosubmutica	StYH	134951	38.3
MH331643	Thinopyrum elongatum	StJ	135020	38.3
MK775251	Thinopyrum caespitosum	StJ	135094	38.3
MN418901	Thinopyrum obtusiflorum	StJ	135051	38.3
MW888707	Thinopyrum elongatum	StJ	135040	38.3
NC_049154	Thinopyrum ponticum	StJ	135051	38.3
NC_043841	Thinopyrum elongatum	StJ	135020	38.3
MH331639	Thinopyrum bessarabicum	StJ	135003	38.3
MK775253	Thinopyrum pycnanthum	StJ	135053	38.3
MN418900	Thinopyrum intermedium	StJ	135082	38.3
NC_043837	Thinopyrum bessarabicum	StJ	135003	38.3
NC_049153	Thinopyrum intermedium	StJ	135082	38.3
PV435186	Thinopyrum intermedium	StJ	135063	38.3
MH732740	Elymus sibiricus	StH	135074	38.3
MK775250	Elymus sibiricus	StH	135075	38.3
MT610376	Elymus sibiricus	StH	135075	38.3
MN983109	Elymus trachycaulus	StH	135060	38.3
MT106331	Elymus hystrix	StH	135051	38.3
MT106332	Elymus virginicus	StH	135101	38.3
MW752517	Elymus trachycaulus	StH	135052	38.3
MZ169384	Elymus repens	StH	134749	38.4
NC_050404	Elymus trachycaulus	StH	135060	38.3
NC_058749	Elymus hystrix	StH	135051	38.3
NC_058750	Elymus virginicus	StH	135101	38.3
NC_058753	Elymus repens	StH	134749	38.4
NC_058919	Elymus sibiricus	StH	135075	38.3
OM049553	Elymus repens	StH	135055	38.3
PP335060	Elymus caninus	StH	135177	38.3
PQ380098	Elymus caninus	StH	135184	38.3
PV605576	Elymus lanceolatus subsp. lanceolatus	StH	135460	38.3
PV605570	Elymus trachycaulus	StH	135037	38.3
PQ450445	Elymus transhyrcanus	StH	135025	38.3
PV424069	Elymus sibiricus	StH	135075	38.3
PQ385833	Elymus transhyrcanus	StH	134968	38.3
MK775252	Elymus ciliaris	StY	134985	38.3
MN703670	Elymus longiaristatus	StY	135058	38.3
MT644143	Elymus submuticus	StY	135073	38.3
NC_058788	Kengyilia grandiglumis	StYP	134367	38.3
NC_058787	Kengyilia hirsuta	StYP	134364	38.3
NC_042706	Kengyilia melanthera	StYP	135642	38.3
MZ353656	Kengyilia grandiglumis	StYP	134367	38.3
MZ353655	Kengyilia hirsuta	StYP	134364	38.3
MN703667	Kengyilia melanthera	StYP	135500	38.3
MN703666	Kengyilia laxiflora	StYP	135127	38.3
MN703665	Kengyilia rigidula	StYP	135072	38.3
MN703664	Kengyilia grandiglumis	StYP	135038	38.3
MN703663	Kengyilia stenachyra	StYP	135049	38.3
MN703662	Kengyilia thoroldiana	StYP	135027	38.3
MN703661	Kengyilia mutica	StYP	135055	38.3
MN703660	Kengyilia kokonorica	StYP	135065	38.3
MN703659	Kengyilia hirsuta	StYP	135139	38.3
MN703658	Kengyilia alatavica	StYP	135060	38.3
MK775255	Kengyilia batalinii	StYP	135107	38.3
MH569082	Kengyilia melanthera	StYP	135642	38.3
NC023096	Aegilops cylindrica	CD	113490	37.3
NC022133	Aegilops tauschii	D	114112	37.3
NC023097	Aegilops geniculata	MU	113893	37.3
NC021760	Triticum monococcum	A	116399	37.4
NC022135	Aegilops speltoides	B	113536	37.3
KC912694	Triticum aestivum	ABD	114984	37.3
PV605572	Agropyron cristatum	P	135448	38.3
MN703671	Agropyron cristatum	P	135489	38.3
PV605574	Agropyron desertorum	P	135483	38.3
KT962228	Hordeum vulgare	H	136462	38.3
KC912688	Hordeum vulgare	H	114434	37.3
NC043839	Hordeum bogdanii	H	136968	38.2
PP336765	Hordeum murinum	I	136505	38.3
MT386010	Hordeum brevisubulatum	I	137019	38.3
NC011032	Brachypodium distachyon	_	135199	38.6
MZ043779	Brachypodium sylvaticum	_	136392	38.5
OP805352	Avena longiglumis	_	135378	38.5
KX499523	Taraxacum sp.	_	151322	37.3
